# An autism spectrum disorder mutation in Topoisomerase 3β causes accumulation of covalent mRNA intermediates by disrupting metal binding within the zinc finger domain

**DOI:** 10.1101/2025.04.11.647616

**Authors:** Julia E. Warrick, Durga Attili, Trevor van Eeuwen, Benjamin Pastore, Sarah E. Hoffmann-Weitsman, Nicholas C. Forsyth, Wen Tang, Sami J. Barmada, Michael G. Kearse

## Abstract

The loss and mutation of Topoisomerase 3β (TOP3B), the only known eukaryotic topoisomerase with the ability to catalyze RNA strand passage reactions, is linked to schizophrenia, autism, and intellectual disability. Uniquely, TOP3B primarily localizes to the cytoplasm and has been shown to regulate translation and stability of a subset of mRNA transcripts. Three neurological disease-linked *de novo TOP3B* point mutations outside of the active site have been identified but their impact on TOP3B activity in cells remains poorly understood. Upon establishing a new Neuro2A cell-based TOP3B activity assay, we provide genetic and biochemical evidence that the autism-linked C666R mutation causes accumulation of unresolved TOP3B•mRNA covalent intermediates by directly disrupting metal coordination via an atypical D1C3-type metal binding motif within the zinc finger domain. Furthermore, we show that primary neurons are sensitive to TOP3B•mRNA covalent intermediates, including those formed by the C666R mutant TOP3B, and that such adducts are capable of causing ribosome collisions. Together, these data identify a previously underappreciated role of the zinc finger domain and how non-active site disease-linked mutations affect TOP3B activity and neuronal toxicity.
