## Supplementary Tables S1-S9 for "An autism spectrum disorder mutation in Topoisomerase 3β causes accumulation of covalent mRNA intermediates by disrupting metal binding within the zinc finger domain"

### Sheet: Suppl. Table S1
Supplementary Table S1. P-values of ordinary one-way ANOVA with Dunnett's multiple comparisons for Figure 1 (indicated sample was compared to TOP3B-3xFLAG (WT)).
Sample	Adjusted p-value	Summary
NTC	0.0144	*
TOP3B-3xFLAG (Y336F)	0.0275	*
TOP3B-3xFLAG (R338W)	<0.0001	****
TOP3B-3xFLAG (P378Q)	0.8239	ns
TOP3B-3xFLAG (R472Q)	0.9961	ns
TOP3B-3xFLAG (C666R)	0.0003	***

### Sheet: Suppl. Table S2
Supplementary Table S2. P-values of ordinary one-way ANOVA with Dunnett's multiple comparisons for Figure 2.
Figure 2C (fold change of the indicated sample with TAK243 treatment compared to the fold change of TOP3B-3xFLAG (WT) with TAK243 treatment)
Sample	Adjusted p-value	Summary
NTC	0.0002	***
TOP3B-3xFLAG (R338W)	0.2537	ns
TOP3B-3xFLAG (C666R)	<0.0001	****
Figure 2E (fold change of the indicated sample with MG132 treatment compared to the fold change of TOP3B-3xFLAG (WT) with MG132 treatment)
Sample	Adjusted p-value	Summary
NTC	0.0063	**
TOP3B-3xFLAG (R338W)	0.5209	ns
TOP3B-3xFLAG (C666R)	0.0011	**
Figure 2G (3xV5-Ubiquitin levels of the indicated sample was compared to levels with TOP3B-3xFLAG (WT))
Sample	Adjusted p-value	Summary
NTC	<0.0001	****
TOP3B-3xFLAG (R338W)	0.0002	***
TOP3B-3xFLAG (C666R)	0.0021	**

### Sheet: Suppl. Table S3
Supplementary Table S3. P-values of ordinary one-way ANOVA with Dunnett's multiple comparisons for Figure 3 (indicated sample was compared to TOP3B-3xFLAG (WT))
Sample	Adjusted p-value	Summary
NTC	0.0046	**
TOP3B-3xFLAG (Y336F)	0.0361	*
TOP3B-3xFLAG (R338W)	<0.0001	****
TOP3B-3xFLAG (C666R)	0.0011	**
TOP3B-3xFLAG (C688/691A)	<0.0001	****
TOP3B-3xFLAG (C706/709A)	0.9996	ns

### Sheet: Suppl. Table S4
Supplementary Table S4. P-values of ordinary one-way ANOVA with Dunnett's multiple comparisons for Figure 4 (indicated sample was compared to MBP-ZnF (WT)).
Figure 4C
Sample	Adjusted p-value	Summary
Tag Alone	<0.0001	****
MBP-ZnF (C666R)	<0.0001	****
MBP-ZnF (D669A)	<0.0001	****
MBP-ZnF (C688A/C691A)	<0.0001	****
Figure 4D
Sample	Adjusted p-value	Summary
Tag Alone	<0.0001	****
MBP-ZnF (C666R)	<0.0001	****
MBP-ZnF (D669A)	<0.0001	****
MBP-ZnF (C688A/C691A)	<0.0001	****

### Sheet: Suppl. Table S5
Supplementary Table S5. ICP-MS data for samples in Figure 4.
Sample Concentrations w/ Dilutions
Sample	Protein Conc. [uM]	Acq. Date-Time	Dilution Factor	Mn [ppb]	Mn CoV	Fe [ppb]	Fe CoV	Cu [ppb]	Cu CoV	Zn [ppb]	Zn CoV		Sample	Protein Conc. [uM]	Acq. Date-Time	Dilution Factor	Mn [uM]	Fe [uM]	Cu [uM]	Zn [uM]
buffer only_rep 1	0	2025-02-18 23:40:57	24	1.312	13.3968	35.58	378.939	6.052	62.5192	54.436	575.407		buffer only_rep 1	0	2025-02-18 23:40:57	24	0.0238806	0.637064	0.0952321	0.832482
buffer only_rep 2	0	2025-02-18 23:45:21	24	0.72	7.35192	19.948	212.453	5.059	52.2612	19.987	211.269		buffer only_rep 2	0	2025-02-18 23:45:21	24	0.0131052	0.357171	0.0796066	0.305658
buffer only_rep 3	0	2025-02-18 23:49:41	24	0.651	6.64736	17.186	183.037	4.488	46.3625	18.318	193.627		buffer only_rep 3	0	2025-02-18 23:49:41	24	0.0118493	0.307717	0.0706216	0.280135
buffer only_rep 4	0	2025-02-18 23:54:06	24	0.645	6.5861	16.901	180.001	4.254	43.9452	19.973	211.121		buffer only_rep 4	0	2025-02-18 23:54:06	24	0.0117401	0.302614	0.0669394	0.305444
MBP_rep 1	5.15	2025-02-18 23:58:25	24	0.742	7.57656	14.113	150.308	11.294	116.671	23.835	251.944		MBP_rep 1	5.15	2025-02-18 23:58:25	24	0.0135056	0.252695	0.177718	0.364505
MBP_rep 2	5.15	2025-02-19 00:02:50	24	0.837	8.54661	15.136	161.203	42.815	442.293	41.298	436.534		MBP_rep 2	5.15	2025-02-19 00:02:50	24	0.0152348	0.271012	0.673721	0.631564
MBP_rep 3	5.15	2025-02-19 00:07:10	24	0.921	9.40433	12.727	135.547	10.665	110.173	22.844	241.469		MBP_rep 3	5.15	2025-02-19 00:07:10	24	0.0167637	0.227878	0.167821	0.34935
MBP_rep 4	5.15	2025-02-19 00:11:35	24	1.119	11.4261	20.251	215.68	13.085	135.172	24.892	263.117		MBP_rep 4	5.15	2025-02-19 00:11:35	24	0.0203677	0.362596	0.205901	0.38067
MBP-ZnF WT_rep 1	5.89	2025-02-19 00:15:55	24	1.139	11.6303	253.437	2699.19	104.78	1082.41	1663.96	17588.6		MBP-ZnF WT_rep 1	5.89	2025-02-19 00:15:55	24	0.0207317	4.53782	1.64878	25.4468
MBP-ZnF WT_rep 2	5.89	2025-02-19 00:20:20	24	1.042	10.6399	255.434	2720.46	105.089	1085.6	1673.28	17687.1		MBP-ZnF WT_rep 2	5.89	2025-02-19 00:20:20	24	0.0189661	4.57357	1.65364	25.5892
MBP-ZnF WT_rep 3	5.89	2025-02-19 00:24:39	24	1.162	11.8652	254.882	2714.58	110.348	1139.93	1665.5	17604.8		MBP-ZnF WT_rep 3	5.89	2025-02-19 00:24:39	24	0.0211503	4.56369	1.7364	25.4702
MBP-ZnF WT_rep 4	5.89	2025-02-19 00:29:04	24	1.074	10.9666	248.738	2649.14	104.207	1076.49	1643.41	17371.4		MBP-ZnF WT_rep 4	5.89	2025-02-19 00:29:04	24	0.0195486	4.45368	1.63976	25.1325
MBP-ZnF C666R_rep 1	2.55	2025-02-19 00:33:23	24	1.313	13.407	29.625	315.516	61.284	633.084	691.584	7310.27		MBP-ZnF C666R_rep 1	2.55	2025-02-19 00:33:23	24	0.0238988	0.530439	0.964343	10.5763
MBP-ZnF C666R_rep 2	2.55	2025-02-19 00:37:47	24	1.422	14.52	29.517	314.366	63.652	657.546	666.842	7048.74		MBP-ZnF C666R_rep 2	2.55	2025-02-19 00:37:47	24	0.0258828	0.528505	1.00161	10.1979
MBP-ZnF C666R_rep 3	2.55	2025-02-19 00:42:06	24	0.922	9.41454	22.708	241.848	59.892	618.704	674.931	7134.25		MBP-ZnF C666R_rep 3	2.55	2025-02-19 00:42:06	24	0.0167819	0.406589	0.942439	10.3216
MBP-ZnF C666R_rep 4	2.55	2025-02-19 00:46:30	24	0.892	9.10821	21.876	232.987	60.456	624.531	675.637	7141.71		MBP-ZnF C666R_rep 4	2.55	2025-02-19 00:46:30	24	0.0162359	0.391692	0.951314	10.3324
buffer only_rep 1	0	2025-08-22 09:06:40	40	0.462	0.00416974	26.105	1.20224	4.359	0.0838553	14.443	0.1106		buffer only_rep 1	0	2025-08-22 09:06:40	40	0.00840917	0.467413	0.0685917	0.220875
buffer only_rep 2	0	2025-08-22 09:10:24	40	1.208	0.0109027	26.602	1.22513	4.37	0.0840669	13.91	0.106518		buffer only_rep 2	0	2025-08-22 09:10:24	40	0.0219876	0.476312	0.0687648	0.212724
buffer only_rep 3	0	2025-08-22 09:14:14	40	0.296	0.00267152	20.838	0.959675	4.399	0.0846248	13.555	0.1038		buffer only_rep 3	0	2025-08-22 09:14:14	40	0.0053877	0.373107	0.0692211	0.207295
buffer only_rep 4	0	2025-08-22 09:17:58	40	0.394	0.00355601	18.624	0.857711	4.255	0.0818546	16.768	0.128404		buffer only_rep 4	0	2025-08-22 09:17:58	40	0.00717146	0.333465	0.0669552	0.256431
MBP_ZnF_D669A_rep 1	4.51	2025-08-22 09:21:48	40	0.727	0.00656147	30.848	1.42068	63.138	1.2146	955.574	7.31748		MBP_ZnF_D669A_rep 1	4.51	2025-08-22 09:21:48	40	0.0132326	0.552337	0.993517	14.6135
MBP_ZnF_D669A_rep 2	4.51	2025-08-22 09:25:33	40	0.761	0.00686833	29.313	1.34998	62.169	1.19596	933.36	7.14737		MBP_ZnF_D669A_rep 2	4.51	2025-08-22 09:25:33	40	0.0138515	0.524852	0.978269	14.2737
MBP_ZnF_D669A_rep 3	4.51	2025-08-22 09:29:23	40	0.851	0.00768062	28.855	1.32889	63.264	1.21703	951.871	7.28912		MBP_ZnF_D669A_rep 3	4.51	2025-08-22 09:29:23	40	0.0154896	0.516652	0.9955	14.5568
MBP_ZnF_D669A_rep 4	4.51	2025-08-22 09:33:09	40	0.713	0.00643511	26.944	1.24088	63.138	1.2146	938.172	7.18422		MBP_ZnF_D669A_rep 4	4.51	2025-08-22 09:33:09	40	0.0129778	0.482435	0.993517	14.3473
MBP_ZnF_C688A/C691A_rep 1	3.19	2025-08-22 09:36:58	40	0.703	0.00634486	25.267	1.16365	53.992	1.03866	700.805	5.36654		MBP_ZnF_C688A/C691A_rep 1	3.19	2025-08-22 09:36:58	40	0.0127958	0.452408	0.849599	10.7173
MBP_ZnF_C688A/C691A_rep 2	3.19	2025-08-22 09:40:43	40	1.285	0.0115976	24.054	1.10778	50.495	0.971387	663.427	5.08031		MBP_ZnF_C688A/C691A_rep 2	3.19	2025-08-22 09:40:43	40	0.0233892	0.430689	0.794571	10.1457
MBP_ZnF_C688A/C691A_rep 3	3.19	2025-08-22 09:44:34	40	0.703	0.00634486	24.528	1.12961	52.256	1.00526	699.196	5.35422		MBP_ZnF_C688A/C691A_rep 3	3.19	2025-08-22 09:44:34	40	0.0127958	0.439176	0.822282	10.6927
MBP_ZnF_C688A/C691A_rep 4	3.19	2025-08-22 09:48:18	40	0.757	0.00683223	24.344	1.12114	53.36	1.0265	688.595	5.27304		MBP_ZnF_C688A/C691A_rep 4	3.19	2025-08-22 09:48:18	40	0.0137787	0.435882	0.839654	10.5306
				Please note that these values measured below the lowest calibration point (0.05 ppb) and are therefore associated with a larger error.
Coefficient of variance:
Sample Name	Acq. Date-Time	Dilution	Mn [ppb]	Fe [ppb]	Cu [ppb]	Zn [ppb]
check-10	2025-02-18 22:48:19	1	10.155	10.122	10.171	10.394
check-10	2025-02-18 23:32:16	1	10.188	11.365	10.376	10.664
check-10	2025-02-19 00:55:13	1	10.29	10.464	10.444	10.653
Average			10.211	10.6503	10.3303	10.5703
Standard deviation			0.0703776	0.642108	0.142114	0.152808
CoV			0.00689233	0.0602899	0.0137569	0.0144563
Sample Name	Acq. Date-Time	Dilution	Mn [ppb]	Fe [ppb]	Cu [ppb]	Zn [ppb]
check-10	2025-08-22 08:59:03	1	11.318	12.413	11.607	11.178
check-10	2025-08-22 10:03:28	1	11.375	11.377	11.107	11.123
check-10	2025-08-22 10:53:20	1	11.303	11.439	11.472	10.989
check-10	2025-08-22 11:04:40	1	11.138	11.248	11.282	11.158
Average			11.2835	11.6192	11.367	11.112
Standard deviation			0.101838	0.535114	0.21867	0.0850921
CoV			0.0090254	0.0460541	0.0192373	0.00765768
Water Standard:
Sample Name	Acq. Date-Time	Dilution	Mn [ug/L]	Mn CoV	Fe [ug/L]	Fe CoV	Cu [ug/L]	Cu CoV	Zn [ug/L]	Zn CoV
NIST	2025-02-18 14:23:21	8	37.061	378.43	105.368	1122.2	44.428	458.956	83.457	882.168
NIST	2025-02-18 18:40:03	8	37.587	383.801	96.567	1028.47	45.532	470.361	84.133	889.314
Average			37.324	381.115	100.968	1075.34	44.98	464.658	83.795	885.741
Published reference value SRM 1643f			37.14	379.237	93.44	0.78	21.66	0.71	74.4	1.7
% recovery			100.495		108.056		207.664		112.628
Sample Name	Acq. Date-Time	Dilution	Mn [ug/L]	Mn CoV	Fe [ug/L]	Fe CoV	Cu [ug/L]	Cu CoV	Zn [ug/L]	Zn CoV
NIST	2025-08-22 08:47:37	1	37.198	1487.92	130.835	95.117	26.009	0.170657	76.077	2346.82
NIST	2025-08-22 11:00:55	1	31.965	1278.6	80.746	58.7023	22.397	0.146957	67.477	2081.53
Average			34.5815	1383.26	105.791	76.9097	24.203	0.158807	71.777	2214.18
Published reference value SRM 1643f			37.14	1485.6	93.44	0.78	21.66	0.71	74.4	1.7
% recovery			93.1112		113.218		111.741		96.4745
Simple Raw Data:
Sample Name	Acq. Date-Time	Total Dil.	55 -> 55 Mn [ He ]	56 -> 56 Fe [ He ]	63 -> 63 Cu [ He ]	64 -> 64 Zn [ He ]		Sample Name	Acq. Date-Time	Total Dil.	55 -> 55 Mn [ He ]	56 -> 56 Fe [ He ]	63 -> 63 Cu [ He ]	64 -> 64 Zn [ He ]
buffer only_rep 1	2025-02-18 23:40:57	24	1.312	35.58	6.052	54.436		0	2025-02-18 13:16:38	1	<0.002	<0.071	<0.014	<0.015
buffer only_rep 2	2025-02-18 23:45:21	24	0.72	19.948	5.059	19.987		0	2025-02-18 13:21:22	1	<0.002	<0.071	<0.014	<0.015
buffer only_rep 3	2025-02-18 23:49:41	24	0.651	17.186	4.488	18.318		0	2025-02-18 14:19:02	1	0.034	2.06	0.063	0.027
buffer only_rep 4	2025-02-18 23:54:06	24	0.645	16.901	4.254	19.973		0	2025-02-18 14:32:02	1	0.018	0.577	0.023	0.023
MBP_rep 1	2025-02-18 23:58:25	24	0.742	14.113	11.294	23.835		0	2025-02-18 22:52:43	1	0.003	<0.071	<0.014	0.02
MBP_rep 2	2025-02-19 00:02:50	24	0.837	15.136	42.815	41.298		0	2025-02-18 23:27:58	1	0.068	2.069	0.105	0.084
MBP_rep 3	2025-02-19 00:07:10	24	0.921	12.727	10.665	22.844		0	2025-02-18 23:36:39	1	0.016	0.76	0.024	0.023
MBP_rep 4	2025-02-19 00:11:35	24	1.119	20.251	13.085	24.892		0	2025-02-19 00:50:50	1	0.003	<0.071	<0.014	<0.015
MBP-ZnF WT_rep 1	2025-02-19 00:15:55	24	1.139	253.437	104.78	1663.96		0	2025-02-19 00:59:33	1	<0.002	<0.071	<0.014	<0.015
MBP-ZnF WT_rep 2	2025-02-19 00:20:20	24	1.042	255.434	105.089	1673.28		0.05	2025-02-18 13:25:51	1	0.043	<0.071	0.037	0.054
MBP-ZnF WT_rep 3	2025-02-19 00:24:39	24	1.162	254.882	110.348	1665.5		0.5	2025-02-18 13:30:17	1	0.43	0.416	0.432	0.449
MBP-ZnF WT_rep 4	2025-02-19 00:29:04	24	1.074	248.738	104.207	1643.41		1	2025-02-18 13:34:46	1	0.962	0.947	0.983	0.99
MBP-ZnF C666R_rep 1	2025-02-19 00:33:23	24	1.313	29.625	61.284	691.584		2	2025-02-18 13:39:10	1	1.958	1.935	1.994	1.987
MBP-ZnF C666R_rep 2	2025-02-19 00:37:47	24	1.422	29.517	63.652	666.842		5	2025-02-18 13:43:40	1	5.049	5.068	5.172	5.173
MBP-ZnF C666R_rep 3	2025-02-19 00:42:06	24	0.922	22.708	59.892	674.931		10	2025-02-18 13:48:04	1	9.77	9.864	10.085	9.966
MBP-ZnF C666R_rep 4	2025-02-19 00:46:30	24	0.892	21.876	60.456	675.637		20	2025-02-18 14:05:45	1	19.715	20.05	19.971	20.455
								50	2025-02-18 13:56:57	1	49.48	50.277	50.847	51.245
								100	2025-02-18 14:01:24	1	100.022	101.301	100.815	102.602
								500	2025-02-18 14:10:12	1	491.203	491.287	492.169	496.611
								1000	2025-02-18 14:14:35	1	1004.43	1004.21	1003.79	1001.36
								check-10	2025-02-18 22:48:19	1	10.155	10.122	10.171	10.394
								check-10	2025-02-18 23:32:16	1	10.188	11.365	10.376	10.664
								check-10	2025-02-19 00:55:13	1	10.29	10.464	10.444	10.653
								NIST	2025-02-18 14:23:21	8	37.061	105.368	44.428	83.457
								NIST	2025-02-18 18:40:03	8	37.587	96.567	45.532	84.133
Sample Name	Acq. Date-Time	Total Dil.	55 -> 55 Mn [ He ]	56 -> 56 Fe [ He ]	63 -> 63 Cu [ He ]	64 -> 64 Zn [ He ]		Sample Name	Acq. Date-Time	Total Dil.	55 -> 55 Mn [ He ]	56 -> 56 Fe [ He ]	63 -> 63 Cu [ He ]	64 -> 64 Zn [ He ]
buffer only_rep 1	2025-08-22 09:06:40	40	0.462	26.105	4.359	14.443		0	2025-08-22 07:54:09	1	<0.004	<0.185	<0.005	<0.029
buffer only_rep 2	2025-08-22 09:10:24	40	1.208	26.602	4.37	13.91		0	2025-08-22 07:58:00	1	<0.004	<0.185	<0.005	<0.029
buffer only_rep 3	2025-08-22 09:14:14	40	0.296	20.838	4.399	13.555		0	2025-08-22 08:43:51	1	0.044	3.311	0.062	0.05
buffer only_rep 4	2025-08-22 09:17:58	40	0.394	18.624	4.255	16.768		0	2025-08-22 08:51:28	1	0.007	1.196	0.014	<0.029
MBP_ZnF_D669A_rep 1	2025-08-22 09:21:48	40	0.727	30.848	63.138	955.574		0	2025-08-22 09:02:50	1	<0.004	0.64	0.006	<0.029
MBP_ZnF_D669A_rep 2	2025-08-22 09:25:33	40	0.761	29.313	62.169	933.36		0	2025-08-22 09:59:43	1	0.012	<0.185	0.013	<0.029
MBP_ZnF_D669A_rep 3	2025-08-22 09:29:23	40	0.851	28.855	63.264	951.871		0	2025-08-22 10:07:18	1	0.004	<0.185	0.006	<0.029
MBP_ZnF_D669A_rep 4	2025-08-22 09:33:09	40	0.713	26.944	63.138	938.172		0	2025-08-22 10:41:55	1	<0.004	<0.185	<0.005	<0.029
MBP_ZnF_C688A/C691A_rep 1	2025-08-22 09:36:58	40	0.703	25.267	53.992	700.805		0	2025-08-22 10:49:30	1	<0.004	<0.185	<0.005	<0.029
MBP_ZnF_C688A/C691A_rep 2	2025-08-22 09:40:43	40	1.285	24.054	50.495	663.427		0	2025-08-22 10:57:06	1	<0.004	<0.185	<0.005	<0.029
MBP_ZnF_C688A/C691A_rep 3	2025-08-22 09:44:34	40	0.703	24.528	52.256	699.196		0	2025-08-22 11:08:30	1	<0.004	<0.185	<0.005	<0.029
MBP_ZnF_C688A/C691A_rep 4	2025-08-22 09:48:18	40	0.757	24.344	53.36	688.595		0.05	2025-08-22 08:01:47	1	0.048	<0.185	0.059	0.06
								0.5	2025-08-22 08:05:37	1	0.465	0.449	0.491	0.497
								1	2025-08-22 08:09:24	1	1.006	0.993	1.073	1.025
								2	2025-08-22 08:13:14	1	1.865	1.866	1.933	1.914
								5	2025-08-22 08:16:59	1	4.909	4.763	5.025	4.803
								10	2025-08-22 08:20:50	1	9.352	9.418	9.713	9.452
								20	2025-08-22 08:24:39	1	20.411	20.196	20.589	19.881
								50	2025-08-22 08:28:31	1	45.98	45.528	47.113	45.577
								100	2025-08-22 08:32:20	1	98.121	99.385	100.46	97.49
								500	2025-08-22 08:36:12	1	483.517	478.598	480.454	477.953
								1000	2025-08-22 08:39:59	1	1008.63	1010.99	1009.86	1011.5
								check-10	2025-08-22 08:59:03	1	11.318	12.413	11.607	11.178
								check-10	2025-08-22 10:03:28	1	11.375	11.377	11.107	11.123
								check-10	2025-08-22 10:53:20	1	11.303	11.439	11.472	10.989
								check-10	2025-08-22 11:04:40	1	11.138	11.248	11.282	11.158
								NIST	2025-08-22 08:47:37	1	37.198	130.835	26.009	76.077
								NIST	2025-08-22 11:00:55	1	31.965	80.746	22.397	67.477

### Sheet: Suppl. Table S6
Supplementary Table S6. ICP-MS data for full-length TOP3B.
Sample Concentrations w/ Dilutions
Sample	Protein Conc. [uM]	Acq. Date-Time	Dilution Factor	Mn [ppb]	Mn CoV	Fe [ppb]	Fe CoV	Cu [ppb]	Cu CoV	Zn [ppb]	Zn CoV		Sample	Protein Conc. [uM]	Acq. Date-Time	Dilution Factor	Mn [uM]	Fe [uM]	Cu [uM]	Zn [uM]
buffer only_rep 1	0	2025-03-05 13:02:06	24	0.925	10.2391	15.684	177.914	8.82	95.9469	12.188	129.896		buffer only_rep 1	0	2025-03-05 13:02:06	24	0.0168365	0.280824	0.138788	0.186389
buffer only_rep 2	0	2025-03-05 13:06:44	24	1.054	11.6671	14.855	168.51	6.571	71.4815	12.08	128.745		buffer only_rep 2	0	2025-03-05 13:06:44	24	0.0191846	0.26598	0.103399	0.184738
buffer only_rep 3	0	2025-03-05 13:11:19	24	0.881	9.75208	14.241	161.545	4.493	48.8764	12.613	134.425		buffer only_rep 3	0	2025-03-05 13:11:19	24	0.0160357	0.254987	0.0707002	0.192889
buffer only_rep 4	0	2025-03-05 13:15:57	24	1.043	11.5453	12.903	146.367	4.234	46.0589	12.308	131.175		buffer only_rep 4	0	2025-03-05 13:15:57	24	0.0189843	0.23103	0.0666247	0.188224
His-Y336F_rep1	1.32	2025-03-05 14:11:09	24	0.704	7.79281	111.749	1267.64	15.344	166.917	172.649	1840.04		His-Y336F_rep1	1.32	2025-03-05 14:11:09	24	0.012814	2.00088	0.241448	2.6403
His-Y336F_rep 2	1.32	2025-03-05 14:15:43	24	0.787	8.71157	108.58	1231.7	13.087	142.365	171.407	1826.8		His-Y336F_rep 2	1.32	2025-03-05 14:15:43	24	0.0143247	1.94414	0.205932	2.6213
His-Y336F_rep 3	1.32	2025-03-05 14:20:22	24	0.846	9.36466	110.541	1253.94	13.677	148.783	169.554	1807.05		His-Y336F_rep 3	1.32	2025-03-05 14:20:22	24	0.0153986	1.97925	0.215216	2.59297
His-WT_rep 1	2.45	2025-03-05 14:24:56	24	0.888	9.82957	294.15	3336.74	18.11	197.007	387.017	4124.7		His-WT_rep 1	2.45	2025-03-05 14:24:56	24	0.0161631	5.26679	0.284972	5.9186
His-WT_rep 2	2.45	2025-03-05 14:29:34	24	0.994	11.0029	308.218	3496.32	19	206.688	409.417	4363.43		His-WT_rep 2	2.45	2025-03-05 14:29:34	24	0.0180925	5.51868	0.298977	6.26116
His-WT_rep 3	2.45	2025-03-05 14:34:08	24	0.863	9.55283	290.95	3300.44	18.007	195.886	383.739	4089.76		His-WT_rep 3	2.45	2025-03-05 14:34:08	24	0.015708	5.20949	0.283352	5.86847
Coefficient of variance:
Sample Name	Acq. Date-Time	Dilution	Mn [ppb]	Fe [ppb]	Cu [ppb]	Zn [ppb]			Please note that these values measured below the lowest calibration point (0.05 ppb) and are therefore associated with a larger error.
check-10	2025-03-05 12:52:55	1	10.668	11.411	10.74	10.623
check-10	2025-03-05 14:01:59	1	11.207	11.265	10.934	10.692
check-10	2025-03-05 14:47:58	1	11.333	11.355	10.961	10.658
Average			11.0693	11.3437	10.8783	10.6577
Standard deviation			0.353228	0.0736569	0.120558	0.0345012
CoV			0.0319105	0.00649321	0.0110824	0.00323722
Water Standard:
Sample Name	Acq. Date-Time	Dilution	Mn [ug/L]	Mn CoV	Fe [ug/L]	Fe CoV	Cu [ug/L]	Cu CoV	Zn [ug/L]	Zn CoV
NIST	2025-03-05 12:39:09	8	36.569	404.794	103.749	1176.89	21.208	230.708	71.614	763.238
NIST	2025-03-05 14:43:20	8	37.731	417.657	94.344	1070.21	20.875	227.085	69.784	743.735
Average			37.15	411.226	99.0465	1123.55	21.0415	228.896	70.699	753.486
Published reference value SRM 1643f			37.14	411.115	93.44	0.78	21.66	0.71	74.4	1.7
% recovery			100.027		106		97.1445		95.0255
Simple Raw Data:
Sample Name	Acq. Date-Time	Total Dil.	55 -> 55 Mn [ He ]	56 -> 56 Fe [ He ]	63 -> 63 Cu [ He ]	64 -> 64 Zn [ He ]		Sample Name	Acq. Date-Time	Total Dil.	55 -> 55 Mn [ He ]	56 -> 56 Fe [ He ]	63 -> 63 Cu [ He ]	64 -> 64 Zn [ He ]
buffer only_rep 1	2025-03-05 13:02:06	24	0.925	15.684	8.82	12.188		0	2025-03-05 11:20:26	1	<0.011	<0.017	<0.008	<0.088
buffer only_rep 2	2025-03-05 13:06:44	24	1.054	14.855	6.571	12.08		0	2025-03-05 11:25:06	1	<0.011	<0.017	<0.008	<0.088
buffer only_rep 3	2025-03-05 13:11:19	24	0.881	14.241	4.493	12.613		0	2025-03-05 12:20:43	1	0.034	2.157	0.053	<0.088
buffer only_rep 4	2025-03-05 13:15:57	24	1.043	12.903	4.234	12.308		0	2025-03-05 12:34:31	1	0.056	2.653	0.084	<0.095
His-Y336F_rep1	2025-03-05 14:11:09	24	0.704	111.749	15.344	172.649		0	2025-03-05 12:48:20	1	0.029	0.878	0.043	<0.095
His-Y336F_rep 2	2025-03-05 14:15:43	24	0.787	108.58	13.087	171.407		0	2025-03-05 12:57:33	1	0.033	0.569	0.037	<0.095
His-Y336F_rep 3	2025-03-05 14:20:22	24	0.846	110.541	13.677	169.554		0	2025-03-05 13:57:21	1	<0.013	0.071	<0.009	<0.095
His-WT_rep 1	2025-03-05 14:24:56	24	0.888	294.15	18.11	387.017		0	2025-03-05 14:06:32	1	<0.013	0.149	<0.009	<0.095
His-WT_rep 2	2025-03-05 14:29:34	24	0.994	308.218	19	409.417		0	2025-03-05 14:38:47	1	<0.013	0.032	<0.009	<0.095
His-WT_rep 3	2025-03-05 14:34:08	24	0.863	290.95	18.007	383.739		0	2025-03-05 14:52:31	1	<0.013	0.091	<0.009	<0.095
								0.05	2025-03-05 11:29:42	1	0.051	<0.017	0.065	<0.088
								0.5	2025-03-05 11:34:22	1	0.451	0.38	0.451	0.399
								1	2025-03-05 11:38:57	1	0.916	0.845	0.914	0.858
								2	2025-03-05 11:43:38	1	1.873	1.79	1.881	1.815
								5	2025-03-05 11:48:14	1	4.62	4.527	4.677	4.658
								10	2025-03-05 11:52:55	1	9.658	9.779	9.849	9.832
								20	2025-03-05 11:57:31	1	19.553	19.798	19.922	19.692
								50	2025-03-05 12:02:11	1	46.828	46.455	48.182	47.269
								100	2025-03-05 12:06:47	1	91.232	90.65	91.857	91.336
								500	2025-03-05 12:11:28	1	502.1	502.243	501.821	502.026
								500	2025-03-05 12:25:16	1	500.243	499.241	501.265	500.463
								1000	2025-03-05 12:16:03	1
								1000	2025-03-05 12:29:55	1	999.769	1000.44	999.105	999.771
								check-10	2025-03-05 12:52:55	1	10.668	11.411	10.74	10.623
								check-10	2025-03-05 14:01:59	1	11.207	11.265	10.934	10.692
								check-10	2025-03-05 14:47:58	1	11.333	11.355	10.961	10.658
								NIST	2025-03-05 12:39:09	8	36.569	103.749	21.208	71.614
								NIST	2025-03-05 14:43:20	8	37.731	94.344	20.875	69.784

### Sheet: Suppl. Table S7
Supplementary Table S7. P-values of Cox proportional hazard test for Figure 5 (comparisons are indicated)
Comparison	p-value	Summary
mEGFP-NES vs. mEGFP-NES-TOP3B (WT)	0.12	ns
mEGFP-NES vs. mEGFP-NES-TOP3B (Y336F)	9.06e-05	***
mEGFP-NES vs. mEGFP-NES-TOP3B (R338W)	<2E-16	***
mEGFP-NES vs. mEGFP-NES-TOP3B (C666R)	8e-16	***
mEGFP-NES-TOP3B (WT) vs. mEGFP-NES-TOP3B (Y366F)	0.0197	*
mEGFP-NES-TOP3B (WT) vs. mEGFP-NES-TOP3B (R338W)	<2E-16	***
mEGFP-NES-TOP3B (WT) vs. mEGFP-NES-TOP3B (C666R)	1.3e-10	***
mEGFP-NES-TOP3B (Y336F) vs. mEGFP-NES-TOP3B (R338W)	3.99e-13	***
mEGFP-NES-TOP3B (Y336F) vs. mEGFP-NES-TOP3B (C666R)	3.63e-05	***
mEGFP-NES-TOP3B (R338W) vs. mEGFP-NES-TOP3B (C666R)	0.002	**

### Sheet: Suppl. Table S8
Supplementary Table S8. P-values for Figure 6
Figure 6F (two-way ANOVA with Šídák's multiple comparisons test - R338W compared to Y336F for indicated species)
Gradient fraction	Adjusted p-value	Summary
40S	0.2627	ns
60S	0.4626	ns
80S	0.2323	ns
Disome	0.0001	***
Trisome	<0.0001	****
Figure 6H (two-tailed unpaired t-test with Welch's correction - R338W compared to Y336F in the indicated gradient fraction)
Gradient fraction	Adjusted p-value	Summary
disome	0.0274	*
trisome	0.1687	ns

### Sheet: Suppl. Table S9
Supplementary Table S9. P-values of statistical analyses for Supplemental Figures
P-values of unpaired t test with Welch correction for Supplementary Figure S1 (-iScript RT compared to +iScript RT for indicated mRNAs)
Sample	p-value	Summary
Actin	<0.000001	*
GAPDH	<0.000001	*
Tubulin	<0.000001	*
P-values of ordinary one-way ANOVA with Dunnett's multiple comparisons for Supplementary Figure S2 (indicated sample was compared to 3xFLAG-TOP3B (WT 1-862))
Sample	Adjusted p-value	Summary
NTC	0.0003	***
Y336F 1-862	0.0036	**
R338W 1-862	<0.0001	****
R338W 1-823	0.1686	ns
R338W 1-612	0.0017	**
P-values of ordinary one-way ANOVA with Dunnett's multiple comparisons for Supplementary Figure S5 (indicated sample was compared to TOP3B-3xFLAG (WT))
Sample	Adjusted p-value	Summary
NTC	<0.0001	****
Y336F	0.0052	**
R338W	<0.0001	****
C666R	<0.0001	****
D669A	<0.0001	****
